# Environmental change drives multi-generational shifts in the gut microbiome that mirror changing animal fitness

**DOI:** 10.1101/2023.10.24.563854

**Authors:** Candace L. Williams, Claire E. Williams, Shauna N. D. King, Debra M. Shier

**Author notes:** Contributed equally (Candace L. Williams, Claire E. Williams). Corresponding author: Candace L. Williams, Conservation Science, San Diego Zoo Wildlife Alliance, 15600 San Pasqual Valley Road, Escondido, CA, USA.

## Abstract

Gut microbiomes can dramatically affect host health and fitness and can also be highly dynamic in response to changing environmental conditions. This intricate interplay between gut microbiota, environmental pressures, and host health necessitates accounting for all these variables when predicting the response of animals to a changing environment. These predictions are of broad concern but are highly relevant to conservation biology, and more specifically to populations transitioning from the wild to human care for the purposes of *ex situ* breeding programs. Captivity can dramatically alter both host-associated microbial communities and host health, but the dynamics of how the host and microbiome transition between the wild and captive state—within and across generations—are not well described. Here, we evaluate the microbiome and host fitness metrics for Pacific pocket mice (*Perognathus longimembris pacificus*) during the establishment of an *ex situ* conservation breeding program to characterize how pocket mice and their microbiomes respond to the environmental pressures of captivity across five generations. We found that the microbiome assumes a novel, stable conformation after two to three generations in captivity and that the patterns observed in the transitioning microbiota mirror the patterns of transitioning hosts’ weight and reproductive metrics. Moreover, we identify several microbial taxa which are correlated with successful reproduction. Our results provide insight not only into the effects of captivity but can be broadly applicable for understanding the effects of environmental change on organisms and their gut microbiota, which we propose may require multiple generations to reach an alternative stable state.
